# The genome of cowpea (*Vigna unguiculata* [L.] Walp.)

**DOI:** 10.1101/518969

**Authors:** Stefano Lonardi, María Muñoz-Amatriaín, Qihua Liang, Shengqiang Shu, Steve I. Wanamaker, Sassoum Lo, Jaakko Tanskanen, Alan H. Schulman, Tingting Zhu, Ming-Cheng Luo, Hind Alhakami, Rachid Ounit, Abid Md. Hasan, Jerome Verdier, Philip A. Roberts, Jansen R.P. Santos, Arsenio Ndeve, Jaroslav Doležel, Jan Vrána, Samuel A. Hokin, Andrew D. Farmer, Steven B. Cannon, Timothy J. Close

## Abstract

Cowpea (*Vigna unguiculata* [L.] Walp.) is a major crop for worldwide food and nutritional security, especially in sub-Saharan Africa, that is resilient to hot and drought-prone environments. A high-quality assembly of the single-haplotype inbred genome of cowpea IT97K-499-35 was developed by exploiting the synergies between single molecule real-time sequencing, optical and genetic mapping, and a novel assembly reconciliation algorithm. A total of 519 Mb is included in the assembled sequences. Nearly half of the assembled sequence is composed of repetitive elements, which are enriched within recombination-poor pericentromeric regions. A comparative analysis of these elements suggests that genome size differences between *Vigna* species are mainly attributable to changes in the amount of *Gypsy* retrotransposons. Conversely, genes are more abundant in more distal, high-recombination regions of the chromosomes; there appears to be more duplication of genes within the NBS-LRR and the SAUR-like auxin superfamilies compared to other warm-season legumes that have been sequenced. A surprising outcome of this study is the identification of a chromosomal inversion of 4.2 Mb among landraces and cultivars, which includes a gene that has been associated in other plants with interactions with the parasitic weed *Striga gesnerioides*. The genome sequence also facilitated the identification of a putative syntelog for multiple organ gigantism in legumes. A new numbering system has been adopted for cowpea chromosomes based on synteny with common bean (*Phaseolus vulgaris*).
