## Supplementary Table 8 for "The genome of cowpea (*Vigna unguiculata* [L.] Walp.)"

### Sheet: Vu_Coefficients_Recombination
Supplementary Table 8. Polynomial formulae for each cowpea chromosome. The valid range of the polynomial is indicated by the start and end positions in columns B and C, the order of the best fit (from 7th to 11th) in column D, the full formula in column E, and the constants at three significant digits in columns F through Q.
Chrom	Start	End	Order	Formula	Intercept	Coef_1	Coef_2	Coef_3	Coef_4	Coef_5	Coef_6	Coef_7	Coef_8	Coef_9	Coef_10	Coef_11
Vu01	1500000	39600000	9	2.01032496036143e-06 - 2.18087376283592e-13*x + 5.46555576809381e-21*x^2 + 9.69712862737754e-28*x^3 - 2.29272562782343e-34*x^4 + 2.08487208754801e-41*x^5 - 8.95836863654448e-49*x^6 + 1.9865949090759e-56*x^7 - 2.22024246641592e-64*x^8 + 9.9697361670369e-73*x^9	2.01e-06	-2.18e-13	5.47e-21	9.7e-28	-2.29e-34	2.08e-41	-8.96e-49	1.99e-56	-2.22e-64	9.97e-73	0	0
Vu02	1900000	33600000	10	1.44343333311954e-06 - 1.80023464866672e-12*x + 9.47460899506577e-19*x^2 - 2.29930072807221e-25*x^3 + 3.15676595248049e-32*x^4 - 2.72782876001435e-39*x^5 + 1.55215861355283e-46*x^6 - 5.80433162009075e-54*x^7 + 1.36755310981044e-61*x^8 - 1.83274835082569e-69*x^9 + 1.06120095181009e-77*x^10	1.44e-06	-1.8e-12	9.47e-19	-2.3e-25	3.16e-32	-2.73e-39	1.55e-46	-5.8e-54	1.37e-61	-1.83e-69	1.06e-77	0
Vu03	400000	64000000	7	6.66190521903842e-06 - 8.62363796475806e-13*x + 5.75811684118624e-20*x^2 - 1.75061428879741e-27*x^3 - 4.32522353191798e-36*x^4 + 1.56525085454927e-42*x^5 - 3.25895721505042e-50*x^6 + 2.06445744990906e-58*x^7	6.66e-06	-8.62e-13	5.76e-20	-1.75e-27	-4.33e-36	1.57e-42	-3.26e-50	2.06e-58	0	0	0	0
Vu04	600000	42400000	8	6.95200543354344e-06 - 6.62933726456038e-13*x - 7.61190193406536e-20*x^2 + 1.54816826020049e-26*x^3 - 1.07748112323721e-33*x^4 + 4.11274035577447e-41*x^5 - 9.3210111157474e-49*x^6 + 1.18638595462713e-56*x^7 - 6.46860982850891e-65*x^8	6.95e-06	-6.63e-13	-7.61e-20	1.55e-26	-1.08e-33	4.11e-41	-9.32e-49	1.19e-56	-6.47e-65	0	0	0
Vu05	500000	47700000	9	4.53102833315934e-06 - 8.75693034590436e-14*x - 6.01849263966598e-20*x^2 + 7.23030447317967e-27*x^3 - 3.99155002021794e-34*x^4 + 1.33984060188105e-41*x^5 - 3.59502150012979e-49*x^6 + 8.57515009457922e-57*x^7 - 1.33555136188513e-64*x^8 + 8.69265439818215e-73*x^9	4.53e-06	-8.76e-14	-6.02e-20	7.23e-27	-3.99e-34	1.34e-41	-3.6e-49	8.58e-57	-1.34e-64	8.69e-73	0	0
Vu06	2300000	33100000	9	-2.795766099718e-06 + 1.78735776916457E-12*x - 3.47325088367765E-19*x^2 + 2.7767158128343E-26*x^3 - 9.15701377565119E-34*x^4 + 1.04443247036438E-41*x^5 + 4.08653746443984E-51*x^6	-1.84e-06	2.3e-12	-1.05e-18	2.47e-25	-3.31e-32	2.62e-39	-1.24e-46	3.4e-54	-5.03e-62	3.09e-70	0	0
Vu07	600000	39400000	9	7.35188914698197e-06 - 1.79224324639033e-12*x + 2.58183036020355e-19*x^2 - 3.4223076080145e-27*x^3 - 3.7326598828499e-33*x^4 + 4.56137466625915e-40*x^5 - 2.43892211195888e-47*x^6 + 6.82197921667248e-55*x^7 - 9.75788284431497e-63*x^8 + 5.64449120607292e-71*x^9	7.35e-06	-1.79e-12	2.58e-19	-3.42e-27	-3.73e-33	4.56e-40	-2.44e-47	6.82e-55	-9.76e-63	5.64e-71	0	0
Vu08	200000	37700000	7	8.73642403086734e-06 - 2.01860925683513e-12*x + 2.37354866530302e-19*x^2 - 1.83185036000021e-26*x^3 + 9.11234322917331e-34*x^4 - 2.69203810198104e-41*x^5 + 4.31550981572147e-49*x^6 - 2.89861357091033e-57*x^7	8.74e-06	-2.02e-12	2.37e-19	-1.83e-26	9.11e-34	-2.69e-41	4.32e-49	-2.9e-57	0	0	0	0
Vu09	800000	43800000	11	5.15464008388418e-06 - 8.58495196289284e-14*x - 1.06633578192459e-19*x^2 + 2.5343922948972e-26*x^3 - 4.01013462401365e-33*x^4 + 4.05673925664615e-40*x^5 - 2.60155549296563e-47*x^6 + 1.07636274402889e-54*x^7 - 2.86802242587409e-62*x^8 + 4.75324297656898e-70*x^9 - 4.45754969089614e-78*x^10 + 1.80729293239573e-86*x^11	5.15e-06	-8.58e-14	-1.07e-19	2.53e-26	-4.01e-33	4.06e-40	-2.6e-47	1.08e-54	-2.87e-62	4.75e-70	-4.46e-78	1.81e-86
Vu10	500000	41000000	9	2.06549454465179e-06 - 3.53778282590089e-13*x + 6.37241885040885e-20*x^2 - 1.24924685459636e-26*x^3 + 1.5005371653948e-33*x^4 - 1.02145214829204e-40*x^5 + 4.02685845212312e-48*x^6 - 9.09742833668685e-56*x^7 + 1.09274546330361e-63*x^8 - 5.39937407853745e-72*x^9	2.07e-06	-3.54e-13	6.37e-20	-1.25e-26	1.5e-33	-1.02e-40	4.03e-48	-9.1e-56	1.09e-63	-5.4e-72	0	0
Vu11	2500000	40900000	9	1.6818967332691e-06 + 1.19338168773106e-12*x - 4.40367065191505e-19*x^2 + 6.72178483397388e-26*x^3 - 6.01047404453561e-33*x^4 + 3.41661838628071e-40*x^5 - 1.24632950577283e-47*x^6 + 2.81233323930352e-55*x^7 - 3.54432414965767e-63*x^8 + 1.89147552545184e-71*x^9	1.68e-06	1.19e-12	-4.4e-19	6.72e-26	-6.01e-33	3.42e-40	-1.25e-47	2.81e-55	-3.54e-63	1.89e-71	0	0
