## Supplementary Table 13 for "The genome of cowpea (*Vigna unguiculata* [L.] Walp.)"

### Sheet: inversion_align
Supplementary Table 13. Sequence alignments between the reference genome sequence (in red) and available WGS scaffolds from parental accessions in the 10 genetic maps. The "orientation type" information is based on the haplotype comparisons in Data S3 and it is confirmed by sequence alignments in column F.
Breakpoint 1 region
Accession	Orientation Type	WGS scaffold	Position (bp)
IT97K-499-35 (Ref.)	A		36118991	TTTTTATTATTACATCTTTAAATTCTTCGAACATTGAAGAACAAGGTTAAATTTATGACATCAATCAAAATCTCAATGATATATTAAAATATTAATACA
IT84S-2246	A	scaffold47250	3440	TTTTTATTATTACATCTTTAAATTCTTCGAACATTGAAGAACAAGGTTAAATTTATGACATCAATCAAAATCTCAATGATATAT
524B	B	scaffold44209	17255	TTTTTATTATTACATCTTTAAATTCTTCGAACATTGAAGAACAAGGTTAAtaatcatatctaataccgattgaCAAgatTATgcttgtgtctgAAaatt
CB46	B	scaffold58704	8354	TTTTTATTATTACATCTTTAAATTCTTCGAACATTGAAGAACAAGGTTAAtaatcatatctaataccgattgaCAAgatTATgcttgtgtctgAAaatt
IT97K-556-6	B	scaffold45041	2044	TTTTTATTATTACATCTTTAAATTCTTCGAACATTGAAGAACAAGGTTAAtaatcatatctaataccgattgaCAAgatTATgcttgtgtctgAAaatt
Sanzi	B	scaffold53224	17228	TTTTTATTATTACATCTTTAAATTCTTCGAACATTGAAGAACAAGGTTAAtaatcatatctaataccgattgaCAAgatTATgcttgtgtctgAAaatt
TVu14676	B	scaffold71995	2228	TTTTTATTATTACATCTTTAAATTCTTCGAACATTGAAGAACAAGGTTAAtaatcatatctaataccgattgaCAAgatTATgcttgtgtctgAAaatt
UCR779	B	scaffold55828	17891	TTTTTATTATTACATCTTTAAATTCTTCGAACATTGAAGAACAAGGTTAAtaatcatatctaataccgattgaCAAgatTATgcttgtgtctgAAaatt
Breakpoint 2 region
Accession	Orientation Type	WGS scaffold
IT97K-499-35 (Ref.)	A		40333678	AATTTTCAGACACAAGCATAATCTTGTCAATCGGTATTAGATATGATTATAAGGTTAGTATTTTTATTATTTTATTATGTATGAAAATCATATAGTTTC
IT84S-2246	A	scaffold119773	2412	AATTTTCAGACACAAGCATAATCTTGTCAATCGGTATTAGATATGATTATAAGGTTAGTATTTTTATTATTTTATTATGTATGAAAATCATATAGTTTC
524B	B	scaffold44209	17255	AATTTTCAGACACAAGCATAATCTTGTCAATCGGTATTAGATATGATTATTAACCTTGTTCTTCAATGTTCGAAGAATTTAAAGATGTAATAATAAAAA
CB46	B	scaffold58704	8354	AATTTTCAGACACAAGCATAATCTTGTCAATCGGTATTAGATATGATTATTAACCTTGTTCTTCAATGTTCGAAGAATTTAAAGATGTAATAATAAAAA
IT97K-556-6	B	scaffold45041	2044	AATTTTCAGACACAAGCATAATCTTGTCAATCGGTATTAGATATGATTATTAACCTTGTTCTTCAATGTTCGAAGAATTTAAAGATGTAATAATAAAAA
Sanzi	B	scaffold53224	17228	AATTTTCAGACACAAGCATAATCTTGTCAATCGGTATTAGATATGATTATTAACCTTGTTCTTCAATGTTCGAAGAATTTAAAGATGTAATAATAAAAA
TVu14676	B	scaffold71995	2228	AATTTTCAGACACAAGCATAATCTTGTCAATCGGTATTAGATATGATTATTAACCTTGTTCTTCAATGTTCGAAGAATTTAAAGATGTAATAATAAAAA
UCR779	B	scaffold55828	17891	AATTTTCAGACACAAGCATAATCTTGTCAATCGGTATTAGATATGATTATTAACCTTGTTCTTCAATGTTCGAAGAATTTAAAGATGTAATAATAAAAA
